# Diversity and Distribution of a Novel Genus of Hyperthermophilic *Aquificae* Viruses Encoding a Proof-reading Family-A DNA Polymerase

**DOI:** 10.1101/2020.02.27.968263

**Authors:** Marike Palmer, Brian P. Hedlund, Simon Roux, Philippos K. Tsourkas, Ryan K. Doss, Casey Stamereilers, Astha Mehta, Jeremy A. Dodsworth, Michael Lodes, Scott Monsma, Tijana Glavina del Rio, Thomas W. Schoenfeld, Emiley A. Eloe-Fadrosh, David A. Mead

## Abstract

Despite the high abundance of *Aquificae* in many geothermal systems, these bacteria are difficult to culture and no viruses infecting members of this phylum have been isolated. Here, we describe the complete, circular dsDNA Uncultivated Virus Genome (UViG) of *Thermocrinis* Octopus Spring virus (TOSV), derived from metagenomic data, along with eight related UViGs representing three additional species, *Thermocrinis* Great Boiling Spring virus (TGBSV), *Aquificae* Joseph’s Coat Spring Virus (AJCSV), and *Aquificae* Conch Spring Virus (ACSV). Four near-complete UViGs, ranged from 37,256 bp to 41,208 bp and encoded 48 to 53 open reading frames. Despite low overall similarity between viruses from different hot springs, the genomes shared a high degree of synteny, and encoded numerous genes for nucleotide metabolism, including a polyprotein PolA-type polymerase with likely accessory functions, a DNA Pol III beta subunit (sliding clamp), a thymidylate kinase, a DNA gyrase, a helicase, and a DNA methylase. Also present were conserved genes predicted to code for phage capsids, large and small terminases, portal protein, holin, and lytic transglycosylase, all consistent with a distant relatedness to cultivated *Caudovirales*. TOSV and TGBSV had the highest coverage in their respective metagenomes and are predicted to infect *Thermocrinis ruber* and *Thermocrinis jamiesonii*, respectively, as multiple CRISPR spacers matching the viral genomes were identified within *Thermocrinis ruber* OC1/4^T^ and *Thermocrinis jamiesonii* GBS1^T^. Based on the predicted, unusual bi-directional replication strategy, low sequence similarity to known viral genomes, and a unique position in gene-sharing networks, we propose a new putative genus, Pyrovirus, in the order *Caudovirales*.
