## Supplementary File S2 for "Diversity and Distribution of a Novel Genus of Hyperthermophilic *Aquificae* Viruses Encoding a Proof-reading Family-A DNA Polymerase"

### Sheet: OS3173
ORF	Inferred function	BLAST	E-value	CD-search	E-value	HMMer	E-value	HHPred (incomplete)	E-value
1	Hypothetical protein					Dehydrosqualene desaturase	E-3
2	Hypothetical protein					Tetratricopeptide repeat protein	E-3
3	Hypothetical protein	DNA binding protein [Gammaproteobacteria]	E-15
4	Hypothetical protein
5	Hypothetical protein
6	DNA polymerase III beta sliding clamp	DNA polymerase III beta subunit [Thermocrinis ruber]	<E-50	beta clamp	E-63	Beta sliding clamp	E-49
7	Hypothetical protein	Sesulfurella/Hydrogenobacter thermophilus	E-16
8	dTMP kinase	dTMP kinase [Aquificaceae bacterium]	E-7	Thymidine monophosphate kinase (TMPK)	E-19	Thymidylate kinase	E-6
9	Hypothetical protein	Thermodesulfobacterium/Aquificae bacterium	E-34
10	Hypothetical protein	Thermodesulfobacterium/Aquificae bacterium	E-41
11	Hypothetical protein	Hydrogenobacter thermophilus/Aquificae bacterium	E-39
12	Hypothetical protein	Hydrogenobacter thermophilus/Thermodesulfobacteria	E-25
13	Hypothetical protein					Malonyl CoA-acyl carrier protein transacylase	E-3
14	Hypothetical protein	uncultured Aquificae bacterium	E-3			Ubiquitin-conjugating enzyme/RWD-like protein	E-5
15	lytic transglycosylase	lytic transglycosylase domain containing protein [Sulfurospirillum cavolei]	E-28
16	Hypothetical protein	Candidatus Omnitrophica	E-8			Portal	E-3
17	Hypothetical protein
18	Hypothetical protein
19	Hypothetical protein	Candidatus Woesebacteria/Thermoprotei archaeon	E-45	PurK carboxylase	E-4	ATP-grasp domain-containing protein	E-3	Phosphoribosylamine--glycine ligase/Propionyl-CoA carboxylase, alpha subunit	E-34
20	Hypothetical protein
21	Hypothetical protein
22	Hypothetical protein
23	Hypothetical protein
24	Hypothetical protein	Brevibacillus thermoruber	E-6			Gliding motility-associated C-terminal domain-containing protein	E-10
25	Large terminase	Large terminase [prokaryotic dsDNA virus/Aliidiomarina maris/Med virus]	E-10	Large terminase	E-12	Terminase_6 domain-containing protein	E-10
26	Hypothetical protein
27	Hypothetical protein							Major capsid	E-16
28	Hypothetical protein
29	Hypothetical protein
30	Hypothetical protein					PDZ domain-containing protein	E-5
31	Hypothetical protein			cell division protein FtsN; provisional	E-5	CLUMA_CG016522, isoform A	E-7
32	Hypothetical protein
33	Hypothetical protein
34	Hypothetical protein
35	Hypothetical protein			carbamoyl phosphate synthase large subunit; Reviewed	E-5
36	DNA polymerase family A	DNA polymerase I [uncultured virus]/Aquificaceae/Thermocrinis	<E-50	DNA polymerase family A	E-71	DNA polymerase-1	E-51
37	PD-(D/E)XK nuclease superfamily			PD-(D/E)XK nuclease superfamily	E-10
38	DEAD-like/SNF2 helicase	putative SNF2 family helicase [uncultured virus]	<E-50	DEAD-like helicase	E-13	SNF2-related protein	E-18
39	Hypothetical protein
40	Hypothetical protein					Nuclear anchorage defective protein ANC-1, putative	E-4
41	Hypothetical protein	Thermocrinis ruber	<E-50
42	Hypothetical protein	Thermocrinis ruber	E-14
43	Hypothetical protein	Thermocrinis ruber	E-9
44	Hypothetical protein
45	Hypothetical protein
46	Hypothetical protein
47	Hypothetical protein
48	Hypothetical protein

### Sheet: GBS41
ORF	Inferred function	BLAST	E-value	CD-search	E-value	HMMer	E-value	HHpred	E-value
1	Prohead protease	primosomal protein	E-6	prohead core scaffolding protein and protease	E-12			Prohead protease	E-10
2	Hypothetical protein
3	WIAG tail domain/tail fiber-like protein	WIAG tail domain/tail fiber-like protein	E-14/E-9
4	Hypothetical protein					Putative cell agglutination protein SPAPB2C8.01	E-3
5	T7 tail fiber protein	T7 tail fiber protein	E-10
6	Hypothetical protein
7	Hypothetical protein
8	Hypothetical protein
9	Hypothetical protein
10	Hypothetical protein
11	Thymidylate kinase	dTMP kinase	E-29	Thymidylate kinase	E-43	Thymidylate kinase	E-26	Thymidylate kinaze	E-22
12	Hypothetical protein
13	Hypothetical protein
14	lytic transglyosylase	lytic transglyosylase domain [Sulfurospirillum cavolei]	<E-50
15	Hypothetical protein							head-to-tail joining protein	E-33
16	Hypothetical protein					Putative kinesin	E-10
17	Hypothetical protein
18	Hypothetical protein	phosphoribosylamine glycine ligase C	E-4	phosphoribosylaminoimidazole carboxylase, PurK protein	E-10			Phosphoribosylamine-glycine ligase/ L-amino acid ligase (Ehrlichia chaffeensis)	E-30
19	Hypothetical protein
20	Hypothetical protein
21	Hypothetical protein
22	Hypothetical protein					Obscurin 1 isoform X6	E-4
23	Hypothetical protein
24	Terminase large subunit	putative terminase, large subunit	E-11	phage terminase, large subunit, PBSX family	E-11	Phage terminase, large subunit, PBSX family	E-11	Large terminase	E-37
25	Hypothetical protein
26	Hypothetical protein			Rough colony protein B, tight adherence - tad - subunit	E-4			Major capsid protein	E-18
27	Hypothetical protein
28	Hypothetical protein
29	Hypothetical protein			MAEBL; Provisional	E-4
30	Hypothetical protein
31	Hypothetical protein
32	Hypothetical protein
33	Hypothetical protein					Microtubule-associated protein	E-3
34	Hypothetical protein					120 kDa immunodominant surface protein	E-3
35	Hypothetical protein	endonuclease I	E-3
36	Hypothetical protein
37	DNA polymerase A	DNA polymerase I	E<50	DNA polymerase family A, phylum aquificae	E-63	DNA polymerase-1	E-52	DNA polymerase complex protein	E-66
38	PD-(D/E)XK nuclease superfamily	ATP dependent helicase	E-10	PD-(D/E)XK nuclease superfamily	E-14	PDDEXK_1 domain-containing protein	E-8	Nuclease superfamily protein	E-25
39	DEXH/Q-box helicase domain of DEAD-like helicase Snf family proteins			DEXH/Q-box helicase domain of DEAD-like helicase Snf family proteins	E-14			DNA directed RNA polymerase II subunit	E-42
40	Hypothetical protein
41	Hypothetical protein
42	Hypothetical protein
43	Hypothetical protein
44	DNA polymerase III beta subunit			DNA polymerase III beta subunit	E-24	Beta sliding clamp	E-13	DNA polymerase III beta subunit	E-49
45	Hypothetical protein			Queuine tRNA-ribosyltransferase	E-4	Acetyltransferase	E-61	Queosine tRNA-guanine transglycosylase	E-27
46	Acetyltransferase (GNAT) domain			Acetyltransferase (GNAT) domain	E-17	GCN5-related N-acetyltransferase	E-21	Acetyltransferase GNAT family protein	E-20
47	Hypothetical protein					SAVED domain-containing protein	E-56	SMODs-associated and fused to various effectors sensor domain; SAVED	E-27
48	Hypothetical protein					C-X-C motif chemokine 11-like protein	E-3
49	Hypothetical protein
50	Hypothetical protein
51	Hypothetical protein					Chitinase	E-4
52	Hypothetical protein
53	Hypothetical protein

### Sheet: JC39
ORF	Inferred function	BLAST (nr) function	From:	E-value	BLAST (MetaGenomic env_nr) function	From:	E-value	CD-search function	E-value	HHPred function	E-value	Hit ID	HMMer function	Ind. E-value
1	Hypothetical protein
2	Hypothetical protein
3	Hypothetical protein
4	Hypothetical protein
5	Site-specific DNA methylase	DNA adenine methylase	Balnearium lithotrophicum, Thermovibrio guymasensis, Deltaproteobacteria bacterium	1e-50	methylase (modification/repair?)	hydrocarbon metagenome, bioreactor metagenome, compost metagenome	2e-37	Dam (DNA methyltransferase specific hit ("This architecture is curated on proteins in taonomy scope eubacteria")	2.23e-33	DNA methylase	7.9e-47		DNA methyltransferase deom Haliangium ochraceum	1.5e-43
6	Thymidylate synthase	Multispecies: FAD-dependent thymidylate synthase	Hydrogenobaculum sp, Gammaproteobacteria bacterium	1e-140	Thymidylate synthase	bioreactor metagenome	1e-23	Thy1 Specific hit (FAD-dependent thymidylate synthase)	6.4e-36	Thymidylate synthase thyX FADH dependent, methyl transferase?	7.7e-36		FAD dependend thymidylate synthase	2.8e-82
7	Hypothetical protein
8	Ribonucleotide reductase	Multispecies: Ribonucleoside-diphosphate reductase subunit beta	Hydrogenobaculum sp.,	2e-162	Ribonucleoside-diphosphate reductase subunit beta	compost meagenome, mine drainage (hypos from marine metagenome	2e-59	RNRR2 specific hit (Ribonucleotide-diphosphate reductase subunit beta	1.02e-78	Ribonucleoside-diphosphate reductase (oxioreductase?)	3e-56		Ribonucleoside-diphospat reductase small chain	#######
9	Hypothetical protein
10	ATPase/kinase	dephospho-CoA kinase/ AA family ATPase	Bacillus mesonae/ Desulfofarcimen acetoxidans, bacillus velezensis	1e-14				PRK04182 Super family (Cytidylate kinase; provisional)	2.13e-07	Kinase (Dephospho-CoA	1.1e-17		AAA family ATPase/ kinase	8.5E-47/4.4EE-33
11	Hypothetical protein
12	Hypothetical protein
13	Hypothetical protein
14	Hypothetical protein
15	Hypothetical protein
16	Hypothetical protein
17	Hypothetical protein
18	Portal protein									DNA ejection complex (Viral; related to Enterobacteria phage T7)/Portal protein	1.8e-33
19	Hypothetical protein
20	Hypothetical protein
21	Hypothetical protein									L-amino acid ligase	3.4e-32
22	Hypothetical protein
23	Hypothetical protein
24	Hypothetical protein
25	Hypothetical protein
26	Hypothetical protein
27	Large terminase	large terminase	uncultured Mediterranean phage, Prokaryotic dsDNA virus sp.					Terminase_3 superfamily (Large terminase)	6.84e-14	Large Terminase	6.8e-36		Large Terminase	#######
28	Hypothetical protein
29	Hypothetical protein							Phage_capsid superfamily	0.00602	Major Capsid protein	2.6e-17
30	Hypothetical protein
31	Hypothetical protein
32	Hypothetical protein
33	Hypothetical protein
34	Hypothetical protein							235kDA-fam super family/ ALDH-SF super family (Eukaryote parasite surface protein/ NAD(p)+ dependent aldehyde dehydrogenase superfamily)	3.24E-05/6.17E-03
35	Hypothetical protein
36	Hypothetical protein
37	Hypothetical protein							VRR_NUC superfamily (smart00990) (endonuclease-like fold hypothetical protein	0.000722
38	Hypothetical protein
39	DNA polymerase A	3'-5' exonuclease/DNA polymerase I via unclutured virus	Thermocrinis minervae/ Aquifex sp.	7E-118/1E-74		Ribonuclease D/DNA poly 1	Bioreactor metagenome/ compost metagenome	DNA_pol_A superfamily/ DnaQ_like_exo superfamily ("Proofreader subunit")	2.44E-80/2.01E-11	Multispecies DNA polymerase I (Including from Thermus aquaticus)	1.7e-72		DNA polymerase I	#######
40	DNA polymerase A	DNA polymerase I	Uncultured virus	2e-56				Superfamily: Periplasmic_Binding_Protein_Type_2 / DUF927	3.99E-03/7.64E-03	Helicase (1 match)	2.1e-49		DNA polymerase I uncultured virus	8.6e-31
41	PD-(D/E)XK Nuclease family protein	PD-(D/E)XK Nuclease family protein/ DNA2/Cas4 domain protein	Egibacter rhizosphaerae/Thermodesulfobium narugense	4e-15	hypo/RecB family exonuclease (1 match)	marine/hydrothermal vent metagenome	6E-11/2E-10	PDDEXK_1 specific hit PD-(D/E)XK nuclease superfamily/ CAS associated protein	1.78e-23	CRISPR-associated exonuclease/ PD-(D/E)XK nuclease	3.3E-26/4.9E-26		STRONG hypo
42	DEAD/DEAH box helicase/SNF2 family helicase	DEAD/DEAH box helicase/SNF2 family helicase	(Aerococcus christensenii,Fusobacterium nucleatum,Enterorhabdus mucosicola, uncultured viruses	2E-21/3E-21				DEAD-like_helicase_N superfamily / DEAD-like_helicase_C super family	4.29E-20/1.15E-05	DNA-associated chromatine remodeling protein	8.5e-42
43	Hypothetical protein
44	Hypothetical protein
45	Hypothetical protein
46	Hypothetical protein
47	Hypothetical protein
48	Peptidase	Multispecies peptidase (M28 family?)/Hypo	unclassified Hydrogenobaculum/Firmicutes bacterium	5e-105				Zinc_peptidase_like super family	4.22e-05	Succinyl desuccinylase/ Endogluconase	4.3E-22/9.9E-22		Strong hypo/ M28 family peptidase	2.6e-70
49	Hypothetical protein
50	Hypothetical protein
51	Hypothetical protein

### Sheet: Conch37
ORF	Inferred function	BLAST (nr) function	From:	E-value	CD-search function	E-value	HHPred function	E-value	HMMer function	E-value
1	Hypothetical protein
2	Hypothetical protein	Protein kinase	Rhodococcus sp. LHW50502	8.7			Pre-mRNA splicing factor	2.6	Mitotuble-associated protein Gb4, putative	0.05
3	Hypothetical protein
4	Hypothetical protein
5	Hypothetical protein
6	Lytic transglycosylase	Lytic transglycosylase domain containing protein	Sulfurospirillium cavoeli	1.0 E-14			Lysozyme-like chitinolystic enzyme	0.079	Uncharacterized protein	2e-31
7	Hypothetical protein	LuxR family transcriptional regulator	Bacteroidales bacterium	0.99			Cell division protein	0.0036	Uncharacterized protein	0.0029
8	Hypothetical protein	aromatic amino acidd aminotransferase	Grosmannia clavigera	5			Permuted single zf-CXXC unit	2.8	Uncharacterized protein	0.024
9	Hypothetical protein	Centrocortin-like protein	Daphnia magna	1.2			DUF3450 Protein of unknown function	0.25	Uncharacterized protein	0.00074
10	Hypothetical protein	acetyltransferase, GNAT family	Streptococcus vestibularis	4.2			Subunit of the anaphase-promoting complex	2	PPC domain containing protein	0.0071
11	Phosphoribosylamine-glycine ligase	Hypothetical protein					Phosphoribosylamine-glycine ligase	1e-31	Ribonuclease J	0.29
12	Hypothetical protein	FtsX-like permease family protein	Butyrivibrio sp. MC2021	9.4			Unknown protein function N-terminal	0.016	ATP-binding casette domain containing protein	0.023
13	large terminase	PBSX family phage terminase large subunit	Candidatus korarchaeota	2.-E-08	DEXDc superfamily	1.40 E-04			Phage terminase, large subunit	2.9e-10
14	Hypothetical protein
15	Hypothetical protein
16	Major capsid protein	N4-gp56 family major capsid protein	Halobacteriovorax	2.0 E-04			DUF4043 Protein of unknown function	2.5e-32	uncharacterized protein	0.0067
17	Hypothetical protein
18	Hypothetical protein	Hypothetical protein					Putative nickel responsive regulator	8.7	uncharacterized protein	1.1e-05
19	apolipoprotein	wall associated receptor kinase-like 20	Pyrus ussuriensis * Pyrus communis	3.3			Nucleoporin	11.6	apolipoprotein	2.8e-06
20	Hypothetical protein	LysE family translocator	Acinetobacter baumanni	5.2			DUF3150 Protein of unknown function	43	up-regulated protein	0.22
21	Hypothetical protein
22	Hypothetical protein
23	DNA polymerase-1	DNA polymerase	uncultured virus	1e-57	DNA polymerase I superfamily	1.59e-62	DNA polymerase I	2e-70	DNA polymerase-1	1.1e-56
24	Hypothetical protein	Multispecies: iron-sulfur protein	unclassified Erysipelotrichaceae	8.8			50S ribosomal subunit	9.4	Uncharacterized protein	5e-09
25	Hypothetical protein
26	helicase	Asparagine-tRNA ligase	Rasamsonia emersonii CBS 393.64	0.004	Helicase consevered C terminal domain	1.77e-08	DNA directed RNA polymerase II		ATP-dependent helicase	1.9e-20
27	Nucleoside triphosphate /Lambda exonuclease	P-loop containing nucleoside triphosphate hydrolase protein	Glomus cerebriforme	3e-22	CRISPR/Cas system associated protein	0.000113	Lambda exonuclease	2.1e-17	domain containing protein	3.5e-08
28	PD-(D/E)XK nuclease family protein	PD-(D/E)XK nuclease family protein	Pelagicola litoralis	8e-10	no hits		tRNA synthetase	9.6	Guanylate cyclase	0.0027
29	Hypothetical protein
30	Hypothetical protein
31	Hypothetical protein
32	Hypothetical protein	60S acidic ribosomal protein P2-like protein	Sarcoptes scabiei	6.4			Dppa3 domain	23	domain containing protein	0.0045
33	Hypothetical protein
34	Hypothetical protein	filamentous hemagglutinin N-terminal domain containing protein	Fusobacterium varium	6.8			RNA-binding motif protein	15	uncharacterized protein	1e-41
35	Hypothetical protein
36	Hypothetical protein
37	Hypothetical protein	DNA directed RNA polymerase subunit beta	Candidatus Aminicenantes bacterium	1.2			Regulatory protein	6	uncharacterized protein	1.8e-21
38	Hypothetical protein
39	Hypothetical protein
40	Hypothetical protein	DUF1549 domain containing protein	Planctomycetes bacterium	0.18			Mediator of RNA polymerase II	2.6	Uncharacterized protein	3.2e-08
41	Methyltransferase	DUF1254 domain containing protein	Desulfobacterium autotrophicum	2.1			Methyltransferase	1.5 E-11	tRNA methyltransferase	1.3e-65
42	Methyltransferase	tRNA (adenine-N(6)-methyltransferase	Denticeps clupeoides	2.7e-74			Complex proteins associated with Set1p	5.8	uncharacterized protein	0.00013
43	Hypothetical protein	Phenylalanine-4-hydroxylase isoform X2		1.7			alpha subunit, N-terminal region	8.4	collagen triple helix repeating containing protein	3.5e-11
44	Protein; viral complex, DNA ejection	recombinase	Caviibacterium pharyngocola	9.2			Protein; viral complex, DNA ejection	1.1 E-37	uncharacterized protein	5.9e-07
45	Hypothetical protein	putative disease resistance protein RGA3	Dendrobium catenatum	0.56			Secretion system protein	49	uncharacterized protein	0.47
46	Hypothetical protein			1.1
47	Hypothetical protein
48	Hypothetical protein	Gram-negative bacteria binding protein	Eumeta japonica	3.3			DUF2846 Protein of unknown funtion	44	uncharacterized protein fragement	0.0062
49	Hypothetical protein	SMI1/KNR4 family protein	Hymenobacter sp. MIMBbqt21	3.7			Pre-mRNA-splicing factor	3.6	GrpE protein homolog	0.06
50	Hypothetical protein
